# Urban microbial communities shift towards carotenoid-producing species under constant anthropogenic stress

**DOI:** 10.1101/2024.11.20.624583

**Authors:** V. V. Sedova, K. A. Demin, M. P. Kulikov, E.V. Prazdnova, A.V. Gorovtsov

## Abstract

During years of investigating soil microbial communities, our research group consistently observed a predominance of carotenoid-producing microbes – characteristically pigmented in hues typical of carotenoids – in urban soil samples, as compared to those from recreational, rural, or non-urban areas. To validate this observation as non-random and to explore the ecological role of carotenoid-producing microorganisms in urban soils, we conducted a series of experiments. Additionally, we extended our study to other components of the urban ecosystem that may harbor and transfer microbial communities, including dust and snow samples. Through ecological monitoring, we assessed the proportion of culturable carotenoid-producing bacteria in those samples. It was found that in urban soils >60% of the isolates are pigmented, and in natural soils only about 30% exhibit carotenoid pigmentation. For snow and dust samples, all sites have shown pigmented bacteria predominance. Further, we analyzed both the physiological traits of individual isolates and the broader characteristics of entire culturomes (comprising all isolates from a single aliquot plated onto Petri dishes). Metagenomic analysis of the culturome washes was also performed to provide deeper insights into the microbial communities present. Metagenome of urban isolates clearly show elevated biodiversity of carotenoid biosynthesis genes and carotenoid-producing taxa, as compared to metagenome of natural habitat. In this study, *Flavobacterium* was identified as the most abundant pigmented genus of urban settings.

Based on data obtained in this work, and similar literature data on urban microbial communities, we propose that the unique combination of environmental factors in urban settings fosters the selective enrichment of carotenoid-producing microorganisms. Finally, we offer a model to explain this selective process.
