## Supplemental Table 1 for "Urban microbial communities shift towards carotenoid-producing species under constant anthropogenic stress"

### Sheet: Лист1
kegg	Preferred_name	Preferred_name2	Preferred_name3	enzyme_name	enzyme_number	Product	Product2	Product3	Product4	Product5	Product6	Product7	path
K00021	HMGCR			hydroxymethylglutaryl-CoA reductase	[EC:1.1.1.34]	(S)-3-hydroxy-3-methylglutaryl-CoA							Mevalonate pathway
K00054	mvaA			hydroxymethylglutaryl-CoA reductase	[EC:1.1.1.88]	3-hydroxy-3-methylglutaryl-CoA
K00514	ZDS	crtQ		zeta-carotene desaturase	[EC:1.3.5.6]	7,9,7',9'-tetracis-lycopene	7,9,7',9'-tetracis-lycopene						Staphyloxanthin synthesis
K00626	ACAT	atoB		acetyl-CoA C-acetyltransferase	[EC:2.3.1.9]	acetoacetyl-CoA	[acetyl-CoA C-acetyltransferase]-S-acetyl-L-cysteine						Mevalonate pathway
K00795	FDS	ispA		farnesyl diphosphate synthase
K00801	SQS			squalene synthase									C15,C20,C30
K00919	ispE			4-diphosphocytidyl-2-C-methyl-D-erythritol kinase	[EC:2.7.1.148]	2-phospho-4-(cytidine 5'-diphospho)-2-C-methyl-D-erythritol							MEP pathway
K00991	ispD			2-C-methyl-D-erythritol 4-phosphate cytidylyltransferase	[EC:2.7.7.60]	4-(cytidine 5'-diphospho)-2-C-methyl-D-erythritol							MEP pathway
K01597	MVD			diphosphomevalonate decarboxylase									Mevalonate pathway
K01641	HMGS			hydroxymethylglutaryl-CoA synthase	[EC:2.3.3.10]	(S)-3-hydroxy-3-methylglutaryl-CoA							Mevalonate pathway
K01662	DXS			1-deoxy-D-xylulose-5-phosphate synthase	[EC:2.2.1.7]	1-deoxy-D-xylulose 5-phosphate							MEP pathway
K01770	ispF			C-methyl-D-erythritol 2,4-cyclodiphosphate synthase	[EC:4.6.1.12]	2-C-methyl-D-erythritol 2,4-cyclodiphosphate							MEP pathway
K01823	IDI			isopentenyl-diphosphate Delta-isomerase	[EC:5.3.3.2]	prenyl diphosphate							MEP pathway
K02291	crtB			15-cis-phytoene synthase	[EC:2.5.1.32]	15-cis-phytoene	prephytoene diphosphate						C40
K02292	crtO			beta-carotene ketolase (CrtO type)									Staphyloxanthin synthesis
K02293	PDS	crtP		15-cis-phytoene desaturase	[EC:1.3.5.5]	9,15,9'-tricis-zeta-carotene	15,9'-dicis-phytofluene
K02294	crtR			beta-carotene hydroxylase	[EC:1.14.13.-]
K03526	IspG			(E)-4-hydroxy-3-methylbut-2-enyl-diphosphate synthase	[EC:1.17.7.1 1.17.7.3]	2-C-methyl-D-erythritol 2,4-cyclodiphosphate							MEP pathway
K03527	IspH			4-hydroxy-3-methylbut-2-en-1-yl diphosphate reductase	[EC:1.17.7.4]	(E)-4-hydroxy-3-methylbut-2-en-1-yl diphosphate							MEP pathway
K06443	lcyB	crtL1	crtY	lycopene beta-cyclase	[EC:5.5.1.19]	carotenoid beta-end group							C40
K06444	lcyE	crtL2		lycopene epsilon-cyclase	[EC:5.5.1.18]	carotenoid epsilon-end group
K08977	cruF			bisanhydrobacterioruberin hydratase	[EC:4.2.1.161]	bisanhydrobacterioruberin	monoanhydrobacterioruberin						C50
K09835	crtISO	crtH		prolycopene isomerase	[EC:5.2.1.13]	all-trans-lycopene	all-trans-lycopene
K09836	crtW	BKT		beta-carotene/zeaxanthin 4-ketolase	[EC:1.14.99.63 1.14.99.64]	echinenone	canthaxanthin	adonixanthin	(3S,3'S)-astaxanthin				C40
K09837	LUT1	CYP97C1		carotenoid epsilon hydroxylase	[EC:1.14.14.158]	alpha-cryptoxanthin	lutein						C40
K09838	ZEP	ABA1		zeaxanthin epoxidase	[EC:1.14.15.21]	violaxanthin	antheraxanthin						C40
K09839	VDE	NPQ1		violaxanthin de-epoxidase	[EC:1.23.5.1]	zeaxanthin	antheraxanthin	L-dehydroascorbate antheraxanthin					C40
K09840	NCED			9-cis-epoxycarotenoid dioxygenase	[EC:1.13.11.51]	2-cis,4-trans-xanthoxin	12'-apo-carotenal	(3S,5R,6S)-5,6-epoxy-3-hydroxy-5,6-dihydro-12'-apo-beta-caroten-12'-al	(3S,5R,6R)-5,6-dihydroxy-6,7-didehydro-5,6-dihydro-12'-apo-beta-caroten-12'-al				C40
K09841	ABA2			xanthoxin dehydrogenase	[EC:1.1.1.288]	abscisic aldehyde							C40
K09844	crtC			carotenoid 1,2-hydratase	[EC:4.2.1.131]	lycopene	1-hydroxy-1,2-dihydrolycopene						C30
K09845	crtD			1-hydroxycarotenoid 3,4-desaturase	[EC:1.3.99.27]	1-hydroxy-3,4-didehydro-1,2-dihydrolycopene							C30
K09846	crtF			demethylspheroidene O-methyltransferase	[EC:2.1.1.210]	S-adenosyl-L-spheroidene	S-adenosyl-L-homocysteine	spheroidene					C40
K09847	crtA			spheroidene monooxygenase	[EC:1.14.15.9]	spheroiden-2-one	2-hydroxyspirilloxanthin	2,2-dihydroxyspheroidene;	2-oxospirilloxanthin	2,2-dihydroxyspirilloxanthin	2'-hydroxy-2-oxospirilloxanthin	2',2'-dihydroxy-2-oxospirilloxanthin
K09879	crtU	cruE		carotenoid phi-ring synthase / carotenoid chi-ring synthase	[EC:1.3.99.39 1.3.99.40]	carotenoid chi-end group	carotenoid chi-end group
K10027	crtI			phytoene desaturase	[EC:1.3.99.26 1.3.99.28 1.3.99.29 1.3.99.31]	all-trans-lycopene	all-trans-neurosporene	all-trans-phytofluene	all-trans-zeta-carotene				C40
K10208	crtM			4,4'-diapophytoene synthase	[EC:2.5.1.96]	15-cis-4,4'-diapophytoene	presqualene diphosphate						C15,C20,C30
K10209	crtN			4,4'-diapophytoene desaturase	[EC:1.3.8.2]	all-trans-4,4'-diapolycopene	all-trans-4,4'-diapophytofluene	all-trans-4,4'-diapo-zeta-carotene	all-trans-4,4'-diaponeurosporene				C30
K10210	crtP	CrtNa		diapolycopene oxygenase	[EC:1.14.99.44]	4,4'-Diaponeurosporenic acid	4,4'-Diapolycopenedial						C30
K10211	CrtQ			4,4’-diaponeurosporenoate glycosyltransferase	[EC:2.4.1.-]	Glucosyl-4,4'-diaponeurosporenoate							C30,Staphyloxanthin synthesis
K10212	crtO			glycosyl-4,4'-diaponeurosporenoate acyltransferase	[EC:2.3.1.-]								Staphyloxanthin synthesis
K13273	PMVK			phosphomevalonate kinase	[EC:2.7.4.2]	(R)-5-diphosphomevalonate							Mevalonate pathway
K13789	GGPS			geranylgeranyl diphosphate synthase									C10,C20
K14593	CCS1			capsanthin/capsorubin synthase	[EC:5.3.99.8]	capsorubin	capsanthin						C40
K14594	NSY			neoxanthin synthase	[EC:5.3.99.9]	neoxanthin							C40
K14595	AOG			abscisate beta-glucosyltransferase	[EC:2.4.1.263]	beta-D-glucopyranosyl	beta-D-glucopyranosyl abscisate						C30,C40
K14596	crtX			zeaxanthin glucosyltransferase	[EC:2.4.1.276]	zeaxanthin bis(beta-D-glucoside)	UDP						C40
K14597	cruC			chlorobactene glucosyltransferase									C40
K14598	cruD			chlorobactene lauroyltransferase									C40
K14605	cruA			lycopene cyclase CruA	[EC:5.5.1.19]	carotenoid beta-end group	carotenoid beta-end group
K14606	cruP			lycopene cyclase CruP	[EC:5.5.1.19]	carotenoid beta-end group
K15744	Z-ISO			zeta-carotene isomerase	[EC:5.2.1.12]	9,9'-dicis-zeta-carotene	9,9'-dicis-zeta-carotene
K15745	AL1			phytoene desaturase (3,4-didehydrolycopene-forming)	[EC:1.3.99.30]	all-trans-3,4-didehydrolycopene	all-trans-phytofluene	all-trans-zeta-carotene	all-trans-neurosporene	all-trans-lycopene			C30
K15746	crtS			beta-carotene 3-hydroxylase	[EC:1.14.15.24]	zeaxanthin	beta-cryptoxanthin						C40
K17819	carD			beta-apo-4'-carotenal oxygenase	[EC:1.2.1.82]	neurosporaxanthin							C40
K17841	AL2			15-cis-phytoene synthase / lycopene beta-cyclase	[EC:2.5.1.32 5.5.1.19]	15-cis-phytoene prephytoene diphosphate carotenoid beta-end group	prephytoene diphosphate	carotenoid beta-end group	15-cis-phytoene
K17842	carT	CAO-2		torulene dioxygenase	[EC:1.13.11.59]	4'-apo-beta,psi-caroten-4'-al	3-methylbut-2-enal						C40
K17911	DWARF27			beta-carotene isomerase	[EC:5.2.1.14]	9-cis-beta-carotene							C40
K17912	CCD7			9-cis-beta-carotene 9',10'-cleaving dioxygenase	[EC:1.13.11.68]	9-cis-10'-apo-beta-beta-ionone	9-cis-10'-apo-beta-carotenal	beta-ionone
K17913	CCD8			carlactone synthase / all-trans-10'-apo-beta-carotenal 13,14-cleaving dioxygenase	[EC:1.13.11.69 1.13.11.70]	13-apo-beta-carotenone	(2E,4E,6E)-4-methylocta-2,4,6-trienedial	carlactone	(2E,4E,6E)-7-hydroxy-4-methylhepta-2,4,6-trienal				C40
K20611	crtD			1-hydroxy-2-isopentenylcarotenoid 3,4-desaturase	[EC:1.3.99.37]	isopentenyldehydrorhodopin	bisanhydrobacterioruberin						C45,C50
K20616	lyeJ			lycopene elongase/hydratase (dihydrobisanhydrobacterioruberin-forming)	[EC:2.5.1.150]	dihydroisopentenyldehydrorhodopin	dihydrobisanhydrobacterioruberin						C45,C50
K21677	HpnE			hydroxysqualene_dehydroxylase	[EC:1.17.8.1]								Hopanoid synthesis
K21678	HpnD			presqualene_diphosphate_synthase	[EC:2.5.1.103]	presqualene diphosphate							Hopanoid synthesis
K21679	HpnC			hydroxysqualene_synthase	[EC:4.2.3.156]	hydroxysqualene							Hopanoid synthesis
K22445	ald	crtNc		4,4'-diapolycopenoate synthase	[EC:1.2.99.10]
K22492	CYP175A			beta-carotene 3-hydroxylase	[EC:1.14.15.24]	zeaxanthin	beta-cryptoxanthin						C40
K22502	crtY			lycopene beta-cyclase	[EC:5.5.1.19]	carotenoid beta-end group							C40
K23037	CRTS	ASY		beta-carotene 4-ketolase/3-hydroxylase	[EC:1.14.99.63 1.14.15.24 1.14.99.-]	echinenone canthaxanthin	zeaxanthin	beta-cryptoxanthin	canthaxanthin				C40
K25072	crtNc			4,4'-diapolycopenoate synthase	[EC:1.2.99.10]	4,4'-diapolycopen-4-oate	4,4'-diapolycopene-4,4'-dioate						C30
K25073	cruO			1'-hydroxy-gamma-carotene C-4' ketolase
K25074	crtU			carotenoid chi-ring synthase	[EC:1.3.99.40]	carotenoid chi-end group	carotenoid chi-end group
